# Improved mouse models of the small intestine microbiota using region-specific sampling from humans

**DOI:** 10.1101/2024.04.24.590999

**Authors:** Rebecca N. Culver, Sean Paul Spencer, Arvie Violette, Evelyn Giselle Lemus Silva, Tadashi Takeuchi, Ceena Nafarzadegan, Steven K. Higginbottom, Dari Shalon, Justin Sonnenburg, Kerwyn Casey Huang

## Abstract

Our understanding of region-specific microbial function within the gut is limited due to reliance on stool. Using a recently developed capsule device, we exploit regional sampling from the human intestines to develop models for interrogating small intestine (SI) microbiota composition and function. *In vitro* culturing of human intestinal contents produced stable, representative communities that robustly colonize the SI of germ-free mice. During mouse colonization, the combination of SI and stool microbes altered gut microbiota composition, functional capacity, and response to diet, resulting in increased diversity and reproducibility of SI colonization relative to stool microbes alone. Using a diverse strain library representative of the human SI microbiota, we constructed defined communities with taxa that largely exhibited the expected regional preferences. Response to a fiber-deficient diet was region-specific and reflected strain-specific fiber-processing and host mucus-degrading capabilities, suggesting that dietary fiber is critical for maintaining SI microbiota homeostasis. These tools should advance mechanistic modeling of the human SI microbiota and its role in disease and dietary responses.
