## Supplemental Table 2 for "Improved mouse models of the small intestine microbiota using region-specific sampling from humans"

Species	Log2(fold-change)	Adjusted p-value	Differentially enriched area
Blautia faecis	0.762638152	0.009868753	Increased in SI
Lachnospiraceae NA	0.787062539	0.002576069	Increased in SI
Bilophila NA	0.792411387	0.028903395	Increased in SI
Holdemanella NA	0.80544178	0.001078433	Increased in SI
Blautia NA	0.881371752	0.01921232	Increased in SI
Dorea NA	0.917528018	0.001764309	Increased in SI
Blautia NA	0.920147971	0.014501028	Increased in SI
Erysipelotrichaceae_UCG-003 NA	0.945272665	0.003770663	Increased in SI
Dorea longicatena	1.029519571	0.00602632	Increased in SI
Alistipes shahii	1.081109891	0.000924869	Increased in SI
Blautia NA	1.106887211	0.000491826	Increased in SI
Blautia NA	1.176729538	0.00380449	Increased in SI
Blautia NA	1.182793682	0.000119048	Increased in SI
Phascolarctobacterium NA	1.226123757	0.003770663	Increased in SI
Desulfovibrionaceae NA	1.259215967	0.000172611	Increased in SI
Desulfovibrionaceae NA	1.261073632	0.002548257	Increased in SI
Ruminococcaceae NA	1.345797235	4.64E-05	Increased in SI
Blautia massiliensis	1.388299832	0.000219639	Increased in SI
UBA1819 NA	1.390004635	0.000175121	Increased in SI
Phascolarctobacterium faecium	1.449106895	0.001764309	Increased in SI
Anaerostipes hadrus	1.484871577	0.000123183	Increased in SI
Anaerostipes hadrus	1.688393704	9.84E-05	Increased in SI
Burkholderia-Caballeronia-Paraburkholderia NA	1.735521395	9.63E-08	Increased in SI
Enterococcus NA	1.931500875	9.30E-07	Increased in SI
Blautia obeum	1.992282055	1.23E-07	Increased in SI
Parasutterella NA	2.061923545	5.26E-06	Increased in SI
Parasutterella excrementihominis	2.31398372	2.72E-07	Increased in SI
Bifidobacterium NA	2.512934311	7.65E-12	Increased in SI
Bifidobacterium NA	2.586533135	2.72E-07	Increased in SI
Bifidobacterium NA	3.510053537	1.64E-09	Increased in SI
Escherichia/Shigella NA	3.830694087	1.16E-13	Increased in SI
