## Supplemental Table 3 for "Improved mouse models of the small intestine microbiota using region-specific sampling from humans"

Isolates were selected for mouse experiment based on the 16S Sanger Sequencing of the glycerol stock.
Prior to the mouse experiment, isolates were streaked out, colonies were picked, and were grown in media
The following depicts 16S MiSeq Sequencing Data of each of those cultures, showing each line as an individual ASV and its corresponding relative abundance
Only showing ASVs at > 10% relative abundance in a sample
Mouse Community	Glycerol Stock - Intended Species	Gavage 1 - SeqName	Gavage 1 - Relative Abundance	Gavage 1 - Genus	Gavage 1 - Species	Gavage 2 - SeqName	Gavage 2- Relative Abundance	Gavage 2 - Genus	Gavage 2 - Species
SynStoolCom + SynFullCom	Bacteroides uniformis	m3g1_p1_D11_well_A1_Isolate_S47	0.995987035	Bacteroides	uniformis	Growth & gavaged into mouse but sample failed sequencing
SynStoolCom + SynFullCom	Bacteroides salyersiae	m3g1_p1_D12_well_A2_Isolate_S48	0.9987270413	Bacteroides	salyersiae	Growth & gavaged into mouse but sample failed sequencing
SynStoolCom + SynFullCom	Bacteroides thetaiotaomicron	m3g1_p1_E1_well_A3_Isolate_S49	0.9982023968	Bacteroides	NA	m3g2_p1_G3_well_A11_Isolate_S75	0.9691771643	Bacteroides	NA
SynStoolCom + SynFullCom	Lactobacillus rhamnosus	m3g1_p1_E10_well_A12_Isolate_S58	0.8079000675	Lactobacillus	NA	m3g2_p1_G9_well_B5_Isolate_S81	0.8212006961	Lactobacillus	NA
		m3g1_p1_E10_well_A12_Isolate_S58	0.1920999325	Lactobacillus	rhamnosus	m3g2_p1_G9_well_B5_Isolate_S81	0.1771316705	Lactobacillus	rhamnosus
SynSICom	Dorea longicatena	m3g1_p1_E12_well_B2_Isolate_S60	0.9990338942	Dorea	longicatena	m3g2_p1_F10_well_A6_Isolate_S70	0.9979274031	Dorea	longicatena
SynStoolCom + SynFullCom	Bacteroides kribbi	m3g1_p1_E2_well_A4_Isolate_S50	0.9989424828	Bacteroides	NA	m3g2_p1_G4_well_A12_Isolate_S76	0.9515666179	Bacteroides	NA
SynStoolCom + SynFullCom	Bacteroides vulgatus	m3g1_p1_E3_well_A5_Isolate_S51	0.9992346761	Bacteroides	vulgatus	m3g2_p1_G5_well_B1_Isolate_S77	0.9989813737	Bacteroides	vulgatus
SynStoolCom + SynFullCom	Alistipes shaii	m3g1_p1_E4_well_A6_Isolate_S52	0.9989658738	Alistipes	shahii	m3g2_p1_G6_well_B2_Isolate_S78	0.9992823181	Alistipes	shahii
SynStoolCom + SynFullCom	Parabacteroides distasonis ATCC 8503	m3g1_p1_E5_well_A7_Isolate_S53	0.7235410005	Parabacteroides	distasonis	m3g2_p1_G7_well_B3_Isolate_S79	0.7344948254	Parabacteroides	distasonis
		m3g1_p1_E5_well_A7_Isolate_S53	0.2748764655	Parabacteroides	distasonis	m3g2_p1_G7_well_B3_Isolate_S79	0.2645372645	Parabacteroides	distasonis
SynSICom	Phascolarctobacterium faecium	m3g1_p1_E6_well_A8_Isolate_S54	0.9428524374	Phascolarctobacterium	faecium	No observable growth
SynStoolCom + SynFullCom	[Clostridium] clostridioforme	m3g1_p1_E7_well_A9_Isolate_S55	0.8032370676	Lachnoclostridium	NA	m3g2_p1_G8_well_B4_Isolate_S80	0.7933155696	Lachnoclostridium	NA
		m3g1_p1_E7_well_A9_Isolate_S55	0.195556966	Lachnoclostridium	NA	m3g2_p1_G8_well_B4_Isolate_S80	0.2054343893	Lachnoclostridium	NA
SynSICom	Anaerostipes hadrus	m3g1_p1_E8_well_A10_Isolate_S56	0.6799440436	Anaerostipes	hadrus	m3g2_p1_F6_well_A2_Isolate_S66	0.6745111917	Anaerostipes	hadrus
		m3g1_p1_E8_well_A10_Isolate_S56	0.3188779267	Anaerostipes	hadrus	m3g2_p1_F6_well_A2_Isolate_S66	0.3237193665	Anaerostipes	hadrus
SynSICom	Blautia faecis	m3g1_p1_E9_well_A11_Isolate_S57	0.9992589456	Blautia	faecis	m3g2_p1_F7_well_A3_Isolate_S67	0.9958250778	Blautia	faecis
SynSICom	Escherichia/Shigella NA	m3g1_p1_F1_well_B3_Isolate_S61	0.9996416224	Escherichia/Shigella	NA	m3g2_p1_F9_well_A5_Isolate_S69	0.9995096971	Escherichia/Shigella	NA
SynSICom	Bifidobaterium NA	m3g1_p1_F2_well_B4_Isolate_S62	0.9985051386	Bifidobacterium	NA	m3g2_p1_F8_well_A4_Isolate_S68	0.9993661769	Bifidobacterium	NA
SynSICom	Enterococcus saigonensis	m3g1_p1_F3_well_B5_Isolate_S63	0.8078473983	Enterococcus	NA	m3g2_p1_F11_well_A7_Isolate_S71	0.8282706473	Enterococcus	NA
		m3g1_p1_F3_well_B5_Isolate_S63	0.1910901847	Enterococcus	faecium	m3g2_p1_F11_well_A7_Isolate_S71	0.1708167655	Enterococcus	faecium
SynSICom	Bifidobaterium NA	m3g1_p1_F4_well_B6_Isolate_S64	0.8096186338	Lactobacillus	NA	m3g2_p1_F12_well_A8_Isolate_S72	0.8352967326	Lactobacillus	NA
		m3g1_p1_F4_well_B6_Isolate_S64	0.1895969105	Lactobacillus	rhamnosus	m3g2_p1_F12_well_A8_Isolate_S72	0.1600355635	Lactobacillus	rhamnosus
SynFullCom	Dorea formicigenerans	NA	NA	NA	NA	m3g2_p1_H1_well_B9_Isolate_S85	0.9980477901	Dorea	formicigenerans
SynFullCom	Bacillus wiedmannii	NA	NA	NA	NA	m3g2_p1_H10_well_C6_Isolate_S94	0.9983727931	Bacillus	NA
SynFullCom	Streptococcus rubneri	NA	NA	NA	NA	m3g2_p1_H11_well_C7_Isolate_S95	0.9985838266	Streptococcus	NA
SynFullCom	Bilophila wadsworthia	NA	NA	NA	NA	m3g2_p1_H12_well_C8_Isolate_S96	0.997900457	Bilophila	wadsworthia
SynFullCom	Parabacteroides merdae	NA	NA	NA	NA	m3g2_p1_H2_well_B10_Isolate_S86	0.9984057393	Parabacteroides	merdae
SynFullCom	Sutterella wadsworthensis	NA	NA	NA	NA	m3g2_p1_H3_well_B11_Isolate_S87	0.9895313367	Sutterella	wadsworthensis
SynFullCom	Streptococcus NA	NA	NA	NA	NA	m3g2_p1_H4_well_B12_Isolate_S88	0.8224483098	Bacteroides	NA
SynFullCom		NA	NA	NA	NA	m3g2_p1_H4_well_B12_Isolate_S88	0.1752543485	Bacteroides	NA
SynFullCom	Gemella NA	NA	NA	NA	NA	m3g2_p1_H5_well_C1_Isolate_S89	0.9972469926	Gemella	NA
SynFullCom	Streptococcus NA	NA	NA	NA	NA	m3g2_p1_H6_well_C2_Isolate_S90	0.8169431829	Streptococcus	NA
SynFullCom		NA	NA	NA	NA	m3g2_p1_H6_well_C2_Isolate_S90	0.1807396422	Bacteroides	vulgatus
SynFullCom	Staphylococcus NA	NA	NA	NA	NA	m3g2_p1_H7_well_C3_Isolate_S91	0.9985158311	Staphylococcus	NA
SynFullCom	Collinsella aerofaciens	NA	NA	NA	NA	No observable growth
SynFullCom	Holdmanella sp	NA	NA	NA	NA	m3g2_p3_B2_Well_D1__S206	0.9529191563	Holdemanella	biformis
SynFullCom	Parasutterella sp	NA	NA	NA	NA	m3g2_p3_B3_Well_D2__S207	0.4303290553	Akkermansia	muciniphila
SynFullCom		NA	NA	NA	NA	m3g2_p3_B3_Well_D2__S207	0.3331081733	Parasutterella	excrementihominis
SynFullCom		NA	NA	NA	NA	m3g2_p3_B3_Well_D2__S207	0.1469651645	Holdemanella	biformis
SynFullCom	Faecalibacterium prausnitzii	NA	NA	NA	NA	No observable growth			NA
SynFullCom	Akkermansia muciniphila strain 1	NA	NA	NA	NA	m3g2_p3_C1_Akk_1__S217	0.9993350373	Akkermansia	muciniphila
SynFullCom	Akkermansia muciniphila strain 2	NA	NA	NA	NA	m3g2_p3_C2_Akk_2__S218	0.990424298	Akkermansia	muciniphila
SynFullCom	Akkermansia muciniphila strain 3	NA	NA	NA	NA	m3g2_p3_C3_Akk_3__S219	0.9819250597	Akkermansia	muciniphila
SynFullCom	Akkermansia muciniphila strain 4	NA	NA	NA	NA	m3g2_p3_C4_Akk_4__S220	0.9988072225	Akkermansia	NA
SynFullCom	Slackia isoflaconiconvertens	NA	NA	NA	NA	m3g2_p1_G12_well_B8_Isolate_S84	0.5245374095	Slackia	isoflavoniconvertens
		NA	NA	NA	NA	m3g2_p1_G12_well_B8_Isolate_S84	0.3495884646	Anoxybacillus	NA
		NA	NA	NA	NA	m3g2_p1_G12_well_B8_Isolate_S84	0.1154774429	Lactococcus	NA
